# Glioma-Induced Alterations in Excitatory Neurons are Reversed by mTOR Inhibition

**DOI:** 10.1101/2024.01.10.575092

**Authors:** Alexander R. Goldberg, Athanassios Dovas, Daniela Torres, Sohani Das Sharma, Angeliki Mela, Edward M. Merricks, Markel Olabarria, Leila Abrishami Shokooh, Hanzhi T. Zhao, Corina Kotidis, Peter Calvaresi, Ashwin Viswanathan, Matei A. Banu, Aida Razavilar, Tejaswi D. Sudhakar, Ankita Saxena, Cole Chokran, Nelson Humala, Aayushi Mahajan, Weihao Xu, Jordan B. Metz, Cady Chen, Eric A. Bushong, Daniela Boassa, Mark H. Ellisman, Elizabeth M.C. Hillman, Guy M. McKhann, Brian J. A. Gill, Steven S. Rosenfeld, Catherine A. Schevon, Jeffrey N. Bruce, Peter A. Sims, Darcy S. Peterka, Peter Canoll

## Abstract

Gliomas are highly aggressive brain tumors characterized by poor prognosis and composed of diffusely infiltrating tumor cells that intermingle with non-neoplastic cells in the tumor microenvironment, including neurons. Neurons are increasingly appreciated as important reactive components of the glioma microenvironment, due to their role in causing hallmark glioma symptoms, such as cognitive deficits and seizures, as well as their potential ability to drive glioma progression. Separately, mTOR signaling has been shown to have pleiotropic effects in the brain tumor microenvironment, including regulation of neuronal hyperexcitability. However, the local cellular-level effects of mTOR inhibition on glioma-induced neuronal alterations are not well understood. Here we employed neuron-specific profiling of ribosome-bound mRNA via ‘RiboTag,’ morphometric analysis of dendritic spines, and in vivo calcium imaging, along with pharmacological mTOR inhibition to investigate the impact of glioma burden and mTOR inhibition on these neuronal alterations. The RiboTag analysis of tumor-associated excitatory neurons showed a downregulation of transcripts encoding excitatory and inhibitory postsynaptic proteins and dendritic spine development, and an upregulation of transcripts encoding cytoskeletal proteins involved in dendritic spine turnover. Light and electron microscopy of tumor-associated excitatory neurons demonstrated marked decreases in dendritic spine density. In vivo two-photon calcium imaging in tumor-associated excitatory neurons revealed progressive alterations in neuronal activity, both at the population and single-neuron level, throughout tumor growth. This in vivo calcium imaging also revealed altered stimulus-evoked somatic calcium events, with changes in event rate, size, and temporal alignment to stimulus, which was most pronounced in neurons with high-tumor burden. A single acute dose of AZD8055, a combined mTORC1/2 inhibitor, reversed the glioma-induced alterations on the excitatory neurons, including the alterations in ribosome-bound transcripts, dendritic spine density, and stimulus evoked responses seen by calcium imaging. These results point to mTOR-driven pathological plasticity in neurons at the infiltrative margin of glioma – manifested by alterations in ribosome-bound mRNA, dendritic spine density, and stimulus-evoked neuronal activity. Collectively, our work identifies the pathological changes that tumor-associated excitatory neurons experience as both hyperlocal and reversible under the influence of mTOR inhibition, providing a foundation for developing therapies targeting neuronal signaling in glioma.
