## Supplemental_Table_2 for "Glioma-Induced Alterations in Excitatory Neurons are Reversed by mTOR Inhibition"

### Sheet: Sheet1
	DPI
Mouse	10	11	12	15	16	17	18	19	21	26	27	29	31	32	33	35	36	38	39	40	41
ARG02												X		X	X	X	X	X		X	X
ARG16			X			X					X		X		X
ARG17							X				X
ARG18		X								X
ARG19	X				X	X
ARG22		X						X						X					X
ARG24				X					X			X			X
ARG28							X				X
																						Yellow highlight indicates AZD8055 administration
																						Imaging performed pre and post AZD8055
